# Identification of ABHD6 as a regulator of lysophosphatidylserines in the mammalian liver and kidneys

**DOI:** 10.1101/2024.06.02.597019

**Authors:** Arnab Chakraborty, Prajwal Punnamraju, Theja Sajeevan, Arshdeep Kaur, Ullas Kolthur-Seetharam, Siddhesh S. Kamat

## Abstract

Lysophosphatidylserine (lyso-PS) is a potent hormone-like signaling lysophospholipid, which regulates many facets of mammalian biology and dysregulation in its metabolism is associated with several human neurological and autoimmune diseases. Despite the physiological importance and causal relation with human pathophysiology, little is known about the metabolism of lyso-PS in tissues other than the nervous and immune systems. To address this problem, here, we attempted to identify one (or more) lipase(s) capable of degrading lyso-PS in different mammalian tissues. We found that the membrane proteomic fraction of most mammalian tissues possess lyso-PS lipase activity, yet interestingly, the only bona fide lyso-PS lipase ABHD12 displays this enzymatic activity and has control over lyso-PS metabolism only in the mammalian brain. Using an *in vitro* inhibitor screen against membrane proteomic fractions of different tissues, we find that another lipase from the metabolic serine hydrolase family, ABHD6, is a putative lyso-PS lipase in the mouse liver and kidney. Finally, using pharmacological tools, we validate the lyso-PS lipase activity of ABHD6 *in vivo*, and functionally designate this enzyme as a major lyso-PS lipase in primary hepatocytes, and the mammalian liver and kidneys.

**HIGHLIGHTS:**

- Lyso-PS lipase enzymatic activity is present in the membrane proteomic fraction of most mammalian tissues
- An *in vitro* inhibitor screen identifies ABHD6 as a putative lyso-PS lipase in the liver and kidney
- ABHD6 functions as a lyso-PS lipase in primary hepatocytes
- ABHD6 also performs lyso-PS lipase activity *in vivo* and regulates lyso-PS levels in the liver and kidney
