## Supplementary Table 1 for "Identification of ABHD6 as a regulator of lysophosphatidylserines in the mammalian liver and kidneys"

### Sheet: Lyso-PS lipase assays
Figure 1B
Tissue	Soluble Proteomic Fraction (nmol/mg protein/min)			Membrane Proteomic Fraction (nmol/mg protein/min)
	Replicate 1	Replicate 2	Replicate 3	Replicate 1	Replicate 2	Replicate 3
Brain	0.64714	0.459799	0.817462	2.7364	2.73589	3.58713
Liver	0.782306	0.484938	0.738717	4.81	6.65169	5.26
Kidney	0.835326	0.515127	0.961493	3.36264	2.34362	2.36786
Spleen	0.26	0.31	0.24	2.22589	2.90896	3.6706
Heart	0.786941	1.41771	0.560887	2.4017	2.04647	1.66301
Lungs	0.768882	1.50441	0.770539	5.68878	3.97173	4.35951
Muscle	0	0	0	0.378438	0.309848	0.31234
Figure 1C
Relative lyso-PS lipase activity (% of mean of vehicle)
Tissue	Vehicle			FP-rhodamine treated			Student's t-test: p-value: vehicle vs FP-rhodamine treated	Ratio of mean of FP-rhodamine treated/mean of vehicle treated
	Replicate 1	Replicate 2	Replicate 3	Replicate 1	Replicate 2	Replicate 3
Brain	93.2253	94.4789	112.296	19.7101	22.2045	15.6307	0.000233	0.191818
Liver	92.1977	108.974	98.8279	40.4507	33.9612	21.2625	0.000796	0.318915
Kidney	100.38	108.492	91.1283	39.9338	38.0494	38.8962	0.000268	0.389598
Spleen	92.0589	106.596	101.345	43.6408	49.7126	47.4357	0.000324	0.469297
Heart	106.361	99.2455	94.3932	62.7118	67.0898	70.3776	0.001282	0.667264
Lungs	109.223	85.4151	105.362	77.2165	69.1102	83.744	0.05187	0.766902
Muscles	98.9608	88.4986	112.541	95.1618	99.1938	101.773	0.866861	0.987097
Supplementary Figure 1E
Membrane Proteomic Fraction (nmol/mg protein/min)
Tissue	Wild type			ABHD12 knockout			Student's t-test: p-value: wild type vs ABHD12 knockout	Ratio of mean of knockout/mean of wild type
	Replicate 1	Replicate 2	Replicate 3	Replicate 1	Replicate 2	Replicate 3
Brain	2.7364	2.73589	3.58713	0.565333	0.461779	1.01245	0.002093	0.225131
Liver	4.81	6.65169	5.26	5.00974	4.38368	4.92623	0.244974	0.856352
Kidney	3.36264	2.34362	2.36786	4.29222	4.33252	3.39704	0.044128	1.48893
Spleen	2.22589	2.90896	3.6706	1.8456	2.42256	2.92044	0.358664	0.816383
Heart	2.4017	2.04647	1.66301	1.68008	2.19121	3.57625	0.502569	1.21868
Lungs	5.68878	3.97173	4.35951	2.51585	3.5794	2.90471	0.050704	0.641936
Muscle	0.48	0.54	0.61	0.52	0.56	0.42	0.482784	0.920245
Figure 2D
Membrane Proteomic Fraction (nmol/mg protein/min)
	Vehicle		FP-rhodamine treated		KT195-treated		Student's t-test: p-value:vehicle vs FP-rhodamine treated	Student's t-test: p-value: vehicle vs KT195 treated
	Replicate 1	Replicate 2	Replicate 1	Replicate 2	Replicate 1	Replicate 2
HEK293T cells	0.576843	0.632524	0.305348	0.252619	0.324544	0.307904	0.013577	0.009995
Figure 2F
Membrane Proteomic Fraction (pmol/mg protein/min)
Tissue	Vehicle			KT195-treated			Student's t-test: p-value: vehicle vs KT195 treated	Ratio of mean of KT195 treated/mean of vehicle treated
	Replicate 1	Replicate 2	Replicate 3	Replicate 1	Replicate 2	Replicate 3
Primary hepatocytes	208.1	215.5	233.4	136.2	122.4	131.5	0.000478	0.59376
Figure 3B
Relative lyso-PS lipase activity (% of mean of vehicle)
Tissue	Vehicle			KT185 treated			Student's t-test: p-value: vehicle vs KT185 treated	Ratio of mean of KT185 treated/mean of vehicle treated
	Replicate 1	Replicate 2	Replicate 3	Replicate 1	Replicate 2	Replicate 3
Brain	0.860913	0.993944	1.14514	0.938962	0.947625	0.987295	0.640879	0.957961
Liver	1.04703	1.02392	0.929049	0.413125	0.379189	0.340678	0.000118	0.377664
Kidney	1.0376	0.972051	1.02795	0.47865	0.563936	0.670783	0.001731	0.564054
Spleen	0.835909	1.16409	0.98365	1.05983	1.25741	0.86275	0.681744	1.0658
Heart	1.16283	0.864939	0.972233	1.03424	0.993563	0.852744	0.718767	0.960181
Lungs	1.02363	0.863279	1.11309	0.839348	1.17092	1.16396	0.681687	1.05807

### Sheet: Tissue lyso-PS levels ABHD12 KO
Lyso-PS species	Brain (nmol/g tissue)						Student's t-test: p-value: wild type vs ABHD12 knockout
	Wild type			ABHD12 knockout
	Mean	SEM	N	Mean	SEM	N
16:0	0.216	0.055	6	0.436068	0.045	6	0.011331
18:0	5.423	0.414	6	21.8706	3.21	6	0.000476
18:1	5.151	0.622	6	14.5692	1.234	6	4.7e-05
20:0	0.122	0.014	6	0.313156	0.053	6	0.005879
20:1	0.235	0.023	6	0.62513	0.056	6	7.4e-05
20:4	0.616	0.112	6	3.27388	0.313	6	1.2e-05
22:0	0.125	0.025	6	0.555744	0.059	6	5.2e-05
22:1	0.099	0.012	6	1.6117	0.114	6	<0.000001
22:4	0.422	0.035	6	7.09042	0.809	6	9e-06
22:6	6.154	0.577	6	11.5636	1.323	6	0.003795
24:0	0.081	0.009	6	1.65558	0.119	6	<0.000001
24:1	0.133	0.014	6	3.26022	0.234	6	<0.000001
Lyso-PS species	Liver (nmol/g tissue)						Student's t-test: p-value: wild type vs ABHD12 knockout
	Wild type			ABHD12 knockout
	Mean	SEM	N	Mean	SEM	N
16:0	1.232	0.212	6	1.3113	0.322	6	0.841748
18:0	6.797	1.129	6	7.0367	0.902	6	0.871403
18:1	0.809	0.113	6	0.903885	0.129	6	0.591779
20:0	0.015	0.004	6	0.0159656	0.003	6	0.845489
20:1	0.023	0.003	6	0.0248222	0.004	6	0.697567
20:4	12.35	1.129	6	13.145	1.248	6	0.646782
22:0	0.006	0.001	6	0.00684458	0.001	6	0.495648
22:1	0.016	0.003	6	0.016	0.004	6	>0.999999
22:4	1.445	0.132	6	1.61448	0.122	6	0.369259
22:6	6.509	0.555	6	6.509	0.677	6	>0.999999
24:0	0.003	0.001	6	0.003	0.001	6	>0.999999
24:1	0.003	0.001	6	0.00310579	0.001	6	>0.999999
Lyso-PS species	Kidney (nmol/g tissue)						Student's t-test: p-value: wild type vs ABHD12 knockout
	Wild type			ABHD12 knockout
	Mean	SEM	N	Mean	SEM	N
16:0	1.918	0.115	6	1.65761	0.166	6	0.226921
18:0	20.662	2.386	6	19.3231	2.442	6	0.703145
18:1	1.383	0.128	6	1.09318	0.145	6	0.164667
20:0	0.119	0.019	6	0.121959	0.009	6	0.889365
20:1	0.098	0.014	6	0.098	0.008	6	>0.999999
20:4	6.798	0.753	6	7.14125	0.804	6	0.761908
22:0	0.055	0.007	6	0.0762048	0.009	6	0.095314
22:1	0.043	0.005	6	0.0509881	0.006	6	0.329836
22:4	0.876	0.098	6	0.315389	0.035	6	0.000305
22:6	2.098	0.244	6	1.43377	0.158	6	0.045458
24:0	0.015	0.003	6	0.015	0.004	6	>0.999999
24:1	0.018	0.004	6	0.018	0.006	6	>0.999999
Lyso-PS species	Spleen (nmol/g tissue)						Student's t-test: p-value: wild type vs ABHD12 knockout
	Wild type			ABHD12 knockout
	Mean	SEM	N	Mean	SEM	N
16:0	0.515	0.061	6	0.453699	0.056	6	0.478259
18:0	12.333	1.467	6	10.4694	1.556	6	0.403849
18:1	2.448	0.231	6	2.27062	0.355	6	0.684847
20:0	0.142	0.067	6	0.141747	0.028	6	>0.999999
20:1	0.313	0.047	6	0.313	0.035	6	>0.999999
20:4	4.908	0.576	6	4.908	0.552	6	>0.999999
22:0	0.153	0.023	6	0.153	0.067	6	>0.999999
22:1	0.413	0.055	6	0.413	0.058	6	>0.999999
22:4	1.778	0.211	6	1.778	0.334	6	>0.999999
22:6	2.987	0.344	6	3.14149	0.421	6	0.782755
24:0	0.332	0.045	6	0.193538	0.023	6	0.021169
24:1	0.089	0.009	6	0.089	0.011	6	>0.999999
Lyso-PS species	Heart (nmol/g tissue)						Student's t-test: p-value: wild type vs ABHD12 knockout
	Wild type			ABHD12 knockout
	Mean	SEM	N	Mean	SEM	N
16:0	0.122	0.018	6	0.115339	0.029	6	0.84162
18:0	2.442	0.303	6	2.22435	0.336	6	0.640299
18:1	0.466	0.566	6	0.365854	0.455	6	0.89321
20:0	0.022	0.005	6	0.0235015	0.008	6	0.836366
20:1	0.032	0.006	6	0.0230506	0.005	6	0.275988
20:4	1.126	0.142	6	0.678404	0.092	6	0.024406
22:0	0.005	0.001	6	0.00445177	0.001	6	0.495648
22:1	0.003	0.001	6	0.00215472	0.001	6	0.495648
22:4	1.654	0.198	6	3.65646	0.423	6	0.001595
22:6	7.175	0.887	6	7.175	0.807	6	>0.999999
24:0	0.009	0.001	6	0.009	0.001	6	>0.999999
24:1	0.011	0.002	6	0.011	0.002	6	>0.999999
Lyso-PS species	Lungs (nmol/g tissue)						Student's t-test: p-value: wild type vs ABHD12 knockout
	Wild type			ABHD12 knockout
	Mean	SEM	N	Mean	SEM	N
16:0	2.334	0.335	6	2.01456	0.219	6	0.443942
18:0	31.229	4.302	6	32.3645	3.966	6	0.850077
18:1	1.818	0.133	6	1.90708	0.278	6	0.778636
20:0	0.221	0.035	6	0.27003	0.038	6	0.365249
20:1	0.183	0.029	6	0.262514	0.034	6	0.103694
20:4	39.008	4.111	6	50.2894	6.116	6	0.156813
22:0	0.123	0.033	6	0.2533	0.036	6	0.02382
22:1	0.137	0.023	6	0.238411	0.029	6	0.02124
22:4	3.888	0.477	6	6.22912	0.718	6	0.021718
22:6	20.354	3.023	6	22.6764	3.442	6	0.623233
24:0	0.015	0.003	6	0.0230451	0.005	6	0.200059
24:1	0.012	0.004	6	0.0173207	0.004	6	0.397512
Lyso-PS species	Muscles (nmol/g tissue)						Student's t-test: p-value: wild type vs ABHD12 knockout
	Wild type			ABHD12 knockout
	Mean	SEM	N	Mean	SEM	N
16:0	2.47594	0.494745	6	3.281	0.83981	6	0.4281
18:0	12.7135	1.63319	6	13.761	1.95047	6	0.689205
18:1	2.29711	0.095575	6	2.924	0.830325	6	0.470512
20:0	0.0696775	0.0095415	6	0.071	0.016449	6	0.945926
20:1	0.146975	0.006565	6	0.222	0.0226945	6	0.009892
20:4	0.239605	0.013255	6	0.191	0.053035	6	0.394823
22:0	1.7134	0.65458	6	1.205	0.41391	6	0.52635
22:1	0.319195	0.011265	6	0.284	0.001745	6	0.011494
22:4	0.308035	0.005465	6	0.312	0.001065	6	0.492664
22:6	0.495105	0.019545	6	0.814	0.29078	6	0.299515
24:0	0.039005	0.010219	6	0.061	0.033481	6	0.543874
24:1	0.057697	0.036928	6	0.058	0.0020795	6	0.993625

### Sheet: Tissue lyso-PS levels KT185
Lyso-PS species	Brain (nmol/g tissue)						Student's t-test: p-value: Vehicle treated vs KT185 treated
	Vehicle			KT185
	Mean	SEM	N	Mean	SEM	N
16:0	0.264382	0.0681737	6	0.246074	0.0389166	6	0.820295
18:0	6.37489	0.485294	6	6.34949	0.676367	6	0.976258
18:1	5.87944	0.314299	6	7.0328	0.749777	6	0.186404
20:0	0.106633	0.018819	6	0.113709	0.0169492	6	0.785653
20:1	0.432728	0.121355	6	0.556956	0.0788468	6	0.410774
20:4	0.542271	0.15724	6	0.573306	0.0796778	6	0.863763
22:0	0.168326	0.0308688	6	0.175825	0.0371857	6	0.879772
22:1	0.101852	0.0193118	6	0.0990405	0.0143967	6	0.909377
22:4	0.595755	0.201406	6	0.634687	0.0871292	6	0.862731
22:6	7.85664	0.782605	6	6.92492	0.369666	6	0.306995
24:0	0.114699	0.0251316	6	0.110071	0.0124078	6	0.872133
24:1	0.0518472	0.013408	6	0.0499495	0.0058614	6	0.899389
Lyso-PS species	Liver (nmol/g tissue)						Student's t-test: p-value: Vehicle treated vs KT185 treated
	Vehicle			KT185
	Mean	SEM	N	Mean	SEM	N
16:0	1.01245	0.171045	4	2.17954	0.36007	4	0.001096
18:0	6.64657	2.10547	4	14.2077	2.25892	4	0.002719
18:1	0.753522	0.250127	4	1.42387	0.323614	4	0.016867
20:0	0.0947242	0.0317696	4	0.165696	0.0938938	4	0.202114
20:1	0.0675605	0.0186677	4	0.112082	0.0336311	4	0.059864
20:4	10.5655	1.82819	4	21.1623	1.872	4	0.00019
22:0	0.007072	0.00190307	4	0.0128645	0.00872365	4	0.242114
22:1	0.032447	0.0116486	4	0.040396	0.0212334	4	0.535893
22:4	1.31577	0.124508	4	2.38724	0.457303	4	0.004011
22:6	5.29375	0.767936	4	10.9721	2.24386	4	0.003036
24:0	0.00407975	0.00123259	4	0.0071585	0.00535934	4	0.305653
24:1	0.00407975	0.00123259	4	0.0071585	0.00535934	4	0.305653
Lyso-PS species	Kidney (nmol/g tissue)						Student's t-test: p-value: Vehicle treated vs KT185 treated
	Vehicle			KT185
	Mean	SEM	N	Mean	SEM	N
16:0	2.20109	0.38754	5	4.48178	0.37755	6	4e-06
18:0	23.1733	5.33671	5	38.6477	5.36461	6	0.001009
18:1	2.23099	0.791126	5	3.82354	0.866365	6	0.011655
20:0	0.129136	0.046196	5	0.223799	0.0536916	6	0.012809
20:1	0.112995	0.0545547	5	0.175922	0.0398786	6	0.05423
20:4	10.3192	2.50714	5	21.2676	4.20871	6	0.000657
22:0	0.0858988	0.0345155	5	0.144351	0.0324098	6	0.017785
22:1	0.0611872	0.0241164	5	0.0934123	0.0220631	6	0.045935
22:4	0.980517	0.164339	5	2.09026	0.487715	6	0.000938
22:6	2.89966	0.836166	5	5.14839	1.44374	6	0.013478
24:0	0.0271874	0.0136666	5	0.039518	0.00891248	6	0.104402
24:1	0.0265488	0.0114957	5	0.0421132	0.0122221	6	0.059152
Lyso-PS species	Spleen (nmol/g tissue)						Student's t-test: p-value: Vehicle treated vs KT185 treated
	Vehicle			KT185
	Mean	SEM	N	Mean	SEM	N
16:0	0.66262	0.177129	6	0.73165	0.500762	6	0.756782
18:0	13.1223	2.64077	6	12.4581	11.4176	6	0.892338
18:1	3.05644	0.777981	6	3.10612	2.06909	6	0.957179
20:0	0.113204	0.0220529	6	0.124477	0.0680322	6	0.707503
20:1	0.383673	0.0748491	6	0.43069	0.350238	6	0.754402
20:4	4.2364	1.56703	6	4.27215	3.0262	6	0.980005
22:0	0.217165	0.0513743	6	0.253767	0.143823	6	0.570182
22:1	0.349571	0.0660273	6	0.336133	0.22584	6	0.891527
22:4	1.63258	0.522599	6	1.70637	1.28897	6	0.899179
22:6	2.37782	0.726874	6	2.81443	1.7496	6	0.584854
24:0	0.455153	0.125739	6	0.43399	0.220663	6	0.842364
24:1	0.17522	0.0410093	6	0.194773	0.127552	6	0.728164
Lyso-PS species	Heart (nmol/g tissue)						Student's t-test: p-value: Vehicle treated vs KT185 treated
	Vehicle			KT185
	Mean	SEM	N	Mean	SEM	N
16:0	0.150656	0.0731604	6	0.157632	0.0438563	6	0.84524
18:0	3.36931	1.53939	6	3.24571	1.09067	6	0.875695
18:1	0.663564	0.280136	6	0.623273	0.152415	6	0.763323
20:0	0.0299707	0.00845509	6	0.0289878	0.00944555	6	0.853182
20:1	0.0704388	0.0410725	6	0.064913	0.0223414	6	0.778117
20:4	1.53172	0.700501	6	1.3552	0.509338	6	0.628407
22:0	0.0314642	0.00915424	6	0.0304172	0.00758288	6	0.83352
22:1	0.0418735	0.0139582	6	0.0463812	0.0173849	6	0.631127
22:4	2.10518	0.737747	6	2.17337	0.792395	6	0.880462
22:6	5.75981	1.17959	6	6.15861	2.55957	6	0.736065
24:0	0.0337698	0.0273586	6	0.0423732	0.0226782	6	0.566331
24:1	0.012633	0.00400293	6	0.0156487	0.00853938	6	0.451632
Lyso-PS species	Lungs (nmol/g tissue)						Student's t-test: p-value: Vehicle treated vs KT185 treated
	Vehicle			KT185
	Mean	SEM	N	Mean	SEM	N
16:0	3.19818	1.0278	6	3.23721	0.920003	6	0.946119
18:0	34.7684	11.3555	6	36.3233	18.8728	6	0.86617
18:1	2.55607	0.731671	6	2.59301	1.07426	6	0.945869
20:0	0.320142	0.11965	6	0.353338	0.0643357	6	0.562791
20:1	0.270737	0.0980021	6	0.270115	0.0692767	6	0.990118
20:4	42.0035	10.6144	6	32.5146	12.8265	6	0.192909
22:0	0.116134	0.056025	6	0.129302	0.0950065	6	0.775927
22:1	0.113775	0.0365101	6	0.124866	0.0803749	6	0.764601
22:4	3.48498	0.918067	6	3.88433	1.43324	6	0.578185
22:6	22.2384	5.51528	6	21.7084	9.40876	6	0.907602
24:0	0.0289915	0.00929019	6	0.0300745	0.0166576	6	0.892143
24:1	0.0285702	0.0130119	6	0.0289962	0.00826755	6	0.947369
Lyso-PS species	Blood (nmol/mg protein)						Student's t-test: p-value: Vehicle treated vs KT185 treated
	Vehicle			KT185
	Mean	SEM	N	Mean	SEM	N
16:0	0.010391	0.00220108	4	0.00682725	0.00118386	4	0.029111
18:0	0.056089	0.0135755	4	0.028279	0.00524942	4	0.008747
18:1	0.0263073	0.00247431	4	0.016875	0.00317174	4	0.003363
20:4	0.144829	0.0219828	4	0.0592712	0.00733385	4	0.000317
22:4	0.0200045	0.00264507	4	0.0139875	0.0011003	4	0.005682
22:6	0.0553255	0.00643518	4	0.0433335	0.00295834	4	0.014742
