## Supplementary Table 2 for "Identification of ABHD6 as a regulator of lysophosphatidylserines in the mammalian liver and kidneys"

### Sheet: Inhibitor Library
Sr. No.	Compound Name	Reference	Lipase or serine hydrolase target(s) (> 90% inhibtion at 10 μM)	Commercial source	Catalog #
1	ABC5	Cognetta, A. B., et al., 2015, Chem. Biol., 22, 928-937	PPT1, ABHD6, DDHD2, ABHD3, ABHD4
2	ABC16	Cognetta, A. B., et al., 2015, Chem. Biol., 22, 928-937	ABHD4
3	ABC45	Cognetta, A. B., et al., 2015, Chem. Biol., 22, 928-937	ABHD4, LIPA, DDHD2, PPT1
4	ABC51	Cognetta, A. B., et al., 2015, Chem. Biol., 22, 928-937	ABHD4, PAFAH2, PLA2G7
5	ABL127	Bachovchin, D. A., et al., 2011, PNAS, 108, 6811-6816	PPME-1	Sigma Aldrich	SML0294
6	ATGLStatin	Mayer, N., et al., 2013, Nat. Chem. Biol., 9, 785-787	ATGL	Sigma Aldrich	5.30151
7	BAY59-9435	Claus, T. H., et al., 2005, J. Pharmacol. Exp. Ther. 315, 1396-1402.	HSL	MedChemExpress	HY-102056
8	Bromoenol lactone (BEL)	Ackermann, E. J., et al., 1995, J. Biol. Chem., 270, 445-450	Ca2+ independent PLA2, PAP-1	Cayman Chemicals	70700
9	CAY10499	Kraemer, F. B., et al., 2002, J. Lipid Res., 43, 1585-1594	MAGL, HSL, FAAH	Cayman Chemicals	10007875
10	CAY10502	Ludwig, J., et al., 2006, J. Med. Chem., 49, 2611-2620	cPLA2α	Cayman Chemicals	10008657
11	Darapladib	Nagano, J. M. G., et al. 2013, Bioorg. & Med. Chem. Lett., 23, 839-843	PLA2G7	MedChemExpress	HY-10521
12	GSK264220A	Goodman, K. B., et al., 2009, Bioorg. & Med. Chem. Lett., 19, 27-30	LPL, LIPG	Sigma Aldrich	SML2931
13	JJH254	Cognetta, A. B., et al., 2015, Chem. Biol., 22, 928-937	FAAH, LYPLA1/2	ProbeChem	PC-62332
14	JW480	Chang, J. W., et al., 2011, Chem. Biol., 18, 476-484	KIAA1363, CES1	Sigma Aldrich	420175
15	JZL184	Long, J. Z., et al., 2009, Nat. Chem. Biol., 5, 37-44	MAGL, FAAH	Sigma Aldrich	475741
16	KC01	Kamat, S. S., et al., 2015, Nat. Chem. Biol., 11, 164-171	ABHD16A, ABHD2, AIG1	Cayman Chemicals	17364
17	KC02	Kamat, S. S., et al., 2015, Nat. Chem. Biol., 11, 164-171	ABHD2, ABHD11	Cayman Chemicals	17365
18	KT195	Hsu, K. L., et al., 2012, Nat. Chem. Biol., 8, 999-1007	ABHD6, CES1, CES2, CES3, LYPLA2, PLA2G15	Sigma Aldrich	SML1308
19	Lalistat2	Bradić, I., et al., 2022, Mol Metab 61, 101510.	LAL, HSL, ATGL, MGLL, PNPLA6, ABHD6, NCEH1	Sigma Aldrich	SML2053
20	ML348	Adibekian, A., et al., 2012, JACS, 134(25), 10345-10348.	LYPLA1	Sigma Aldrich	SML1901
21	ML349	Adibekian, A., et al., 2012, JACS, 134(25), 10345-10348.	LYPLA2	Sigma Aldrich	SML1918
22	P11	Chang, J. W., et al., 2015, ACS Chem. Biol., 10, 925-932	PAFAH1b2/1b3	MedChemExpress	HY-111053
23	Palmostatin-M	Remsberg, J. R., et al., 2021, Nat. Chem. Biol., 17(8), 856-864.	LYPLA1/2, ABHD17A/B/C, AFMID, PLA2G4A, PRCP, PREPL, ABHD12, CPVL, ESD, PAFAH2, PNPLA8, SCPEP1, ABHD16A, AOAH, LIPA	Sigma Aldrich	178501
24	PF7845	Johnson, D. S., et al., 2011, ACS Med. Chem. Lett., 2, 91-96	FAAH	Sigma Aldrich	PZ0184
25	Pyrrophenone	Seno, K., et al., 2001, Bioorg. & Med. Chem. Lett., 11, 587-590	PLA2G4A	Sigma Aldrich	5.30538
26	RHC80267	Sutherland, C. A., et al., 2014, J. Biol. Chem., 257, 14006-14010	DAGLa/b, PLA2G7	MedChemExpress	HY-107416
27	Tetrahydrolipstatin (THL)	Hoover, H., et al., 2008, Bioorg. & Med. Chem. Lett., 18, 5838-5841	ABHD12, ABHD16A, FASN, DPP9, HSL, ABHD6, DAGLA/B, PLA2G7, PNPLA6, PNPLA7, CES1, CES2, CES3, CTSA, LPL, PLA2G4A, TPP2, PREPL	Sigma Aldrich	O4139
28	Trans-5c	Camara, K., et al., 2015, Bioorg. & Med. Chem. Lett., 25, 317-321	ABHD16A, CES2, PNPLA4, ABHD2, FAAH
29	WWL229	Dominguez, E., et al., 2014, Nat. Chem. Biol., 10, 113-121	CES1, CES3	Sigma Aldrich	SML1180
30	XEN445	Sun, S., et al., 2013, Bioorg. & Med. Chem. Lett., 21, 7724-7734	LIPG	Sigma Aldrich	SML1324
